# Migration dynamics of an important rice pest: the brown planthopper (*Nilaparvata lugens*) across Asia – insights from population genomics

**DOI:** 10.1101/2020.03.07.981894

**Authors:** J. P. Hereward, X.H. Cai, A. M. Matias, G. H. Walter, C. X. Xu, Y. Wang

## Abstract

Brown planthoppers (*Nilaparvata lugens*) are the most serious insect pests of rice, one of the world’s most important staple crops. They reproduce year-round in the tropical parts of their distribution, but cannot overwinter in the temperate areas where they occur, and invade seasonally from elsewhere. Decades of research has not revealed their source unambiguously. We therefore sequenced the genomes of brown planthopper populations from across temperate and tropical parts of their distribution and show that the Indochinese peninsula is the major source of migration into temperate China. The Philippines, once considered a key source, is not significant, with little evidence for their migration into China. We find support for immigration from the west of China contributing to these regional dynamics. The lack of connectivity between the Philippines and mainland China explains the different evolution of Imidacloprid resistance in these populations. This study highlights the promise of whole genome sequence data to understand migration when gene flow is high – a situation that has been difficult to resolve using traditional genetic markers.
