## Supplementary Table 1 for "Migration dynamics of an important rice pest: the brown planthopper (*Nilaparvata lugens*) across Asia – insights from population genomics"

### Sheet: BPH_GPS
Site	Code	Lat	Long			Code
Ho Chi Minh	HZM	10.9271	106.587			HZM
Bangkok	TG	14.0252	99.9698			TG
Philippines	FLB	14.1665	121.251			FLB
Tengchong	TC	25.0147	98.4508			TC
Changde	CD	28.9614	111.773			CD
Nanjing	NJ	24.5053	117.354			NJ
Danzhou	HN	19.5494	109.574			HN
Longzhou	LZ	22.3645	106.862			LZ
Wenshan	WS	23.3869	104.195			WS
Menghai	MH	21.9712	100.441			MH
