## Supplementary Table 2 for "Migration dynamics of an important rice pest: the brown planthopper (*Nilaparvata lugens*) across Asia – insights from population genomics"

### Sheet: BPH-depth
INDV	N_SITES	MEAN_DEPTH
CD-1	762567	12.8179
CD-13	762571	12.9389
CD-21	762566	13.4595
CD-23	762571	13.2562
CD-5	762530	9.81304
CD-7	762459	7.39323
FLB-1	762523	9.83338
FLB-14	762563	12.6179
FLB-2	762542	9.27459
FLB-4	762552	11.1439
FLB-48	762511	8.66584
FLB-5	762554	11.5147
HN-11	762559	11.6894
HN-12	762550	10.3645
HN-14	762514	10.8569
HN-19	762561	11.1783
HN-24	762564	11.4615
HN-6	762557	10.8373
HZM-21	762563	11.458
HZM-4	734630	9.89499
HZM-40	762557	12.7249
HZM-48	762556	13.5032
HZM-57	762531	8.60383
HZM-60	762513	9.04922
HZM-61	762527	8.6941
HZM-63	762499	8.58128
HZM-66	762498	8.55661
LZ-30	758165	9.82963
LZ-31	762548	10.4718
LZ-32	752822	8.75235
LZ-36	762538	10.084
LZ-37	762546	10.6436
LZ-38	762497	8.85632
MH-13	762553	10.8558
MH-14	762552	11.4281
MH-15	762566	11.6683
MH-21	762516	9.42131
MH-43	762522	8.86929
MH-6	762543	10.3279
NJ-31	762522	8.76609
NJ-32	762532	9.34772
NJ-39	762533	9.56034
NJ-44	762534	9.69674
NJ-45	762529	9.30881
NJ-53	762541	9.52355
TC-16	762538	9.46446
TC-18	762558	11.9692
TC-19	762561	11.042
TC-20	762556	10.3962
TC-21	762510	9.9292
TC-22	762514	8.75862
TG-3	762539	10.0485
TG-4	762549	10.8652
TG-41	762557	11.1487
TG-48	762529	12.9895
TG-49	762552	11.0532
TG-50	762544	10.1492
WS-13	762552	10.9464
WS-14	762568	14.4333
WS-16	762542	10.634
WS-17	762557	11.4976
WS-18	762562	12.6403
WS-19	762566	11.3752
		10.5863
